# mTOR pathway gene knockout results in mTOR-dependent cellular aggregation

**DOI:** 10.1101/2025.11.02.685388

**Authors:** Kelley M. Roark, Peter B. Crino, Philip H. Iffland

**Author notes:** **Correspondence:** Philip H. Iffland II, Ph.D.

## Abstract

Malformations of cortical development (MCD) caused by variants in mTOR pathway genes (MPGs) are a leading cause of drug-resistant epilepsy. Characteristic histopathological features of MPG-associated MCD include cytomegaly and cortical dyslamination often with neurons in abnormally close apposition (aggregates). We hypothesized that cellular aggregation is an mTOR-dependent phenotype. *Tsc2, Nprl3, Stradα*, or *Kptn* were knocked out (KO) using CRISPR/Cas9 in N2a cells *in vitro*. Levels of phosphorylated ribosomal S6 protein (PS6; Ser240/244), a marker for mTOR activation, were defined via Western blotting *in vitro*. Timelapse live-cell imaging was used to observe aggregate formation, with or without mTORC1 inhibition (rapamycin). EdU-base cell proliferation assay and cell death assays were performed to determine whether aggregation was the result of changes in cell cycle or increased cell death. Liquid chromatography-mass spectrometry (LC-MS/MS) was used to define changes in the cell aggregate proteome. Human MCD brain tissue specimens were stained with PS6 to assay mTOR signaling in neuronal clusters. All knockout lines formed multi-cell aggregates compared to control lines within 24-48 hours of plating *in vitro*. Aggregation was abolished with mTOR inhibitor treatment, establishing the mTOR-dependency of aggregate formation. Aggregation was not driven by cell proliferation, apoptosis/necrosis, or the presence of extracellular DNA in culture media. LC-MS/MS analysis revealed altered expression of protein across KO lines including adhesion molecules (e.g., contactin-3), cytoskeletal proteins (e.g., stathmin-2), and protein processing/transport (e.g., Uevld). Our findings establish aberrant cellular aggregation as an mTOR-dependent phenotype across multiple MPG associated with MCD. Changes in expression of adhesion molecules may contribute to abnormal cell aggregation and cortical lamination in MCD and results in abnormal network formation that leads to seizures.

**Highlights:**

- In human MCD specimens, neurons are frequently observed in clustered groups.
- *In vitro* models of mTORopathies show mTOR-dependent changes in cellular aggregation.
- Proteomic analysis revealed changes in protein levels in adhesion molecules and other molecules relevant to cellular dynamics and protein transport.
