## Supplemental data 2 for "mTOR pathway gene knockout results in mTOR-dependent cellular aggregation": Condition file.txt

label	condition	replicate
# LFQ intensity a1	Wt	1
# LFQ intensity a2	Wt	2
# LFQ intensity a3	Wt	3
LFQ intensity b1	Scramble	1
LFQ intensity b2	Scramble	2
LFQ intensity b3	Scramble	3
LFQ intensity c1	NPRL3	1
LFQ intensity c2	NPRL3	2
LFQ intensity c3	NPRL3	3
LFQ intensity d1	TSC2	1
LFQ intensity d2	TSC2	2
LFQ intensity d3	TSC2	3
LFQ intensity e1	STA	1
LFQ intensity e2	STA	2
LFQ intensity e3	STA	3
LFQ intensity f1	KPTN	1
LFQ intensity f2	KPTN	2
LFQ intensity f3	KPTN	3
